# Heterogeneous pseudobulk simulation enables realistic benchmarking of cell-type deconvolution methods

**DOI:** 10.1101/2023.01.05.522919

**Authors:** Mengying Hu, Maria Chikina

## Abstract

Computational cell type deconvolution enables estimation of cell type abundance from bulk tissues and is important for understanding cell-cell interactions, especially in tumor tissues. With rapid development of deconvolution methods, many benchmarking studies have been published aiming for a comprehensive evaluation for these methods. Benchmarking studies rely on cell-type resolved single-cell RNA-seq data to create simulated pseudbulk datasets by adding individual cells-types in controlled proportions. In our work we show that the standard application of this approach, which uses randomly selected single cells, regardless of the intrinsic difference between them, generates synthetic bulk expression values that lack appropriate biological variance. We demonstrate why and how the current bulk simulation pipeline with random cells is unrealistic and propose a heterogeneous simulation strategy as a solution. Our heterogeneously simulated samples show realistic variance across hallmark gene-sets when comparing with real bulk samples from the TCGA dataset of the same tumor type. Using this new simulation pipeline to benchmark deconvolution methods we show that introducing biological heterogeneity has a notable effect on the results. Evaluating the robustness of different deconvolution approaches to heterogeneous simulation we find that reference-free methods that rely on simplex estimation perform poorly, marker-based methods and BayesPrism are most robust, while regress-based approaches fall in between. Importantly, we find that under the heterogeneous scenario marker based methods and BayesPrism outperform state of the art reference methods. Our findings highlight how different conceptual approaches can negate unmodeled heterogeneity and suggest that there is room for further methodological development.
