## Supplementary Tables for "Heterogeneous pseudobulk simulation enables realistic benchmarking of cell-type deconvolution methods"

### Sheet: S1
Supplemenatary Table 1a: Immune cell Markers used in comparing marker expression distribution among patients, related to Fig 1f, S2b, S3b, S4b, S5b
gene	immune_cell
BANK1	B_cell
HLA-DOB	B_cell
CD72	B_cell
TLR10	B_cell
CD19	B_cell
TCL1A	B_cell
MS4A1	B_cell
STAP1	B_cell
BTLA	B_cell
CR2	B_cell
FCRL2	B_cell
CD180	B_cell
P2RX5	B_cell
VPREB3	B_cell
FCRL1	B_cell
FCRL3	B_cell
FCRLA	B_cell
CD79B	B_cell
SNX22	B_cell
IGHV5-78	B_cell
FAM129C	B_cell
FCRL5	B_cell
LOC100507616	B_cell
CD79A	B_cell
CCR6	B_cell
LY9	B_cell
LINC00926	B_cell
CD37	B_cell
KIAA0125	B_cell
PNOC	B_cell
CD22	B_cell
PAX5	B_cell
AFF3	B_cell
POU2F2	B_cell
S1PR4	B_cell
BLK	B_cell
EBF1	B_cell
CCR6	T_cell
CCR7	T_cell
CD2	T_cell
CD247	T_cell
CD27	T_cell
CD3D	T_cell
CD3E	T_cell
CD3G	T_cell
CD4	T_cell
CD6	T_cell
CD8A	T_cell
CD8B	T_cell
CTLA4	T_cell
FOXP3	T_cell
GNLY	T_cell
GZMB	T_cell
IL2RA	T_cell
IL7R	T_cell
ISG20	T_cell
ITGAM	T_cell
PTPRC	T_cell
SELL	T_cell
TNFRSF8	T_cell
CCL18	macrophage
CSF1R	macrophage
ITGAM	macrophage
ITGAX	macrophage
CD14	macrophage
FCGR3A	macrophage
FCGR3B	macrophage
CD163	macrophage
MRC1	macrophage
FCGR2A	macrophage
FCGR2B	macrophage
FCGR1A	macrophage
CD68	macrophage
CD80	macrophage
CD86	macrophage
GCA	macrophage
MSR1	macrophage

### Sheet: S2
Supplemenatary Table 2: cell type mapping between deconvolution methods cell types in different dataset
method	method_cell_type	HNSCC	melanoma cohort 1	MB	melanoma cohort 2
epic	B cell	B cell	B cells	B cell	B.cell
epic	Cancer associated fibroblast		Cancer associated fibroblasts		CAF
epic	Endothelial cell	Endothelial	Endothelial cells		Endo.
epic	Macrophage	Macrophage	Macrophages/Monocytes	macrophage_monocytes	Macrophage
epic	NK cell		Natural killer cells	NK cell	NK
epic	T cell CD4+	T cell	CD4+ T cells	T cell	T.CD4
epic	T cell CD8+	T cell	CD8+ T cells	T cell	T.CD8
epic	uncharacterized cell	malignant	Melanoma cells	malignant	Mal
quantiseq	B cell	B cell	B cells	B cell	B.cell
quantiseq	Macrophage M1	Macrophage	Macrophages/Monocytes	macrophage_monocytes	Macrophage
quantiseq	Macrophage M2	Macrophage	Macrophages/Monocytes	macrophage_monocytes	Macrophage
quantiseq	Monocyte
quantiseq	Myeloid dendritic cell	Dendritic	Dendritic cells	Dendritic cell-like myeloid
quantiseq	Neutrophil
quantiseq	NK cell		Natural killer cells	NK cell	NK
quantiseq	T cell CD4+ (non-regulatory)	T cell	CD4+ T cells	T cell	T.CD4
quantiseq	T cell CD8+	T cell	CD8+ T cells	T cell	T.CD8
quantiseq	T cell regulatory (Tregs)	T cell	regulatory T cells	T cell
quantiseq	uncharacterized cell	malignant	Melanoma cells	malignant	Mal
xcell	aDC	Dendritic	Dendritic cells	Dendritic cell-like myeloid
xcell	Adipocytes
xcell	Astrocytes
xcell	B-cells	B cell	B cells	B cell	B.cell
xcell	Basophils
xcell	CD4+ memory T-cells	T cell	CD4+ T cells	T cell	T.CD4
xcell	CD4+ naive T-cells	T cell	CD4+ T cells	T cell	T.CD4
xcell	CD4+ T-cells	T cell	CD4+ T cells	T cell	T.CD4
xcell	CD4+ Tcm	T cell	CD4+ T cells	T cell	T.CD4
xcell	CD4+ Tem	T cell	CD4+ T cells	T cell	T.CD4
xcell	CD8+ naive T-cells	T cell	CD8+ T cells	T cell	T.CD8
xcell	CD8+ T-cells	T cell	CD8+ T cells	T cell	T.CD8
xcell	CD8+ Tcm	T cell	CD8+ T cells	T cell	T.CD8
xcell	CD8+ Tem	T cell	CD8+ T cells	T cell	T.CD8
xcell	cDC	Dendritic	Dendritic cells	Dendritic cell-like myeloid
xcell	Chondrocytes
xcell	Class-switched memory B-cells	B cell	B cells	B cell	B.cell
xcell	CLP
xcell	CMP
xcell	DC	Dendritic	Dendritic cells	Dendritic cell-like myeloid
xcell	Endothelial cells	Endothelial	Endothelial cells		Endo.
xcell	Eosinophils
xcell	Epithelial cells
xcell	Erythrocytes
xcell	Fibroblasts	Fibroblast
xcell	GMP
xcell	Hepatocytes
xcell	HSC
xcell	iDC	Dendritic	Dendritic cells	Dendritic cell-like myeloid
xcell	ImmuneScore
xcell	Keratinocytes
xcell	ly Endothelial cells	Endothelial	Endothelial cells		Endo.
xcell	Macrophages	Macrophage	Macrophages/Monocytes	macrophage_monocytes	Macrophage
xcell	Macrophages M1	Macrophage	Macrophages/Monocytes	macrophage_monocytes	Macrophage
xcell	Macrophages M2	Macrophage	Macrophages/Monocytes	macrophage_monocytes	Macrophage
xcell	Mast cells	Mast
xcell	Megakaryocytes
xcell	Melanocytes
xcell	Memory B-cells	B cell	B cells	B cell	B.cell
xcell	MEP
xcell	Mesangial cells
xcell	MicroenvironmentScore
xcell	Monocytes
xcell	MPP
xcell	MSC
xcell	mv Endothelial cells	Endothelial	Endothelial cells		Endo.
xcell	Myocytes
xcell	naive B-cells	B cell	B cells	B cell	B.cell
xcell	Neurons
xcell	Neutrophils
xcell	NK cells		Natural killer cells	NK cell	NK
xcell	NKT
xcell	Osteoblast
xcell	pDC	Dendritic	Dendritic cells	Dendritic cell-like myeloid
xcell	Pericytes
xcell	Plasma cells	B cell	B cells	B cell	B.cell
xcell	Platelets
xcell	Preadipocytes
xcell	pro B-cells	B cell	B cells	B cell	B.cell
xcell	Sebocytes
xcell	Skeletal muscle
xcell	Smooth muscle
xcell	StromaScore
xcell	Tgd cells	T cell		T cell
xcell	Th1 cells	T cell		T cell
xcell	Th2 cells	T cell		T cell
xcell	Tregs	T cell	regulatory T cells	Treg cell
